# Comprehensive analysis of 111 Pleuronectiformes mitochondrial genomes: insights into structure, conservation, variation and evolution

**DOI:** 10.1101/2024.09.22.614327

**Authors:** Suxu Tan, Wenwen Wang, Jinjiang Li, Zhenxia Sha

## Abstract

Pleuronectiformes, also known as flatfish, are important model and economic animals. However, a comprehensive genome survey of their important organelles, mitochondria, is limited. In this study, we analyzed the genomic structure, codon preference, nucleotide diversity, selective pressure and repeat sequences, as well as reconstructed the phylogenetic relationship using the mitochondrial genomes of 111 flatfish species. Our analysis revealed a conserved gene content of protein-coding genes and rRNA genes, but varying numbers of tRNA genes across species. The mitochondrial genomes of most flatfish were conservative, while obvious gene rearrangements were found in several species, especially for the whole region rearrangement of *nad5*-*nad6*-*cytb* in Samaridae family and the swapping rearrangement of *nad6* and *cytb* gene in Bothidae family, suggesting a unique evolutionary history or functional benefit. Codon usage showed obvious biases, with adenine being the most frequent nucleotide at the third codon position. Nucleotide diversity and selective pressure analysis suggested that different protein-coding genes underwent varying degrees of evolutionary pressure, with *cytb* and *cox* genes being the most conserved ones. Phylogenetic analysis using both whole mitogenome information and concatenated independently aligned protein-coding genes largely mirrored the taxonomic classification of the species, with Samaridae family forming a distinct outgroup when the first approach was used. The identification of simple sequence repeats and various long repetitive sequences (forward, reverse, palindromic and complementary repeats) provided additional complexity of genome organization and offered markers for evolutionary studies and breeding practices. In summary, this study represents a significant step forward in our comprehension of the flatfish mitochondrial genomes, providing valuable insights into the structure, conservation and variation within flatfish mitogenomes, with implications for understanding their evolutionary history, functional genomics and fisheries management. Future research can delve deeper into the conservation biology, evolutionary biology and functional usages of variations.
