## Supplementary material for "Comprehensive analysis of 111 Pleuronectiformes mitochondrial genomes: insights into structure, conservation, variation and evolution": Table S1

### Sheet: Sheet1
Species	SSR nr.	SSR type	SSR	size	start	end
Acanthopsetta_nadeshnyi	3	p1	(T)11	11	16201	16211
Acanthopsetta_nadeshnyi	2	p5	(AAAAT)3	15	14291	14305
Acanthopsetta_nadeshnyi	1	p3	(TCC)4	12	5827	5838
Aesopia_cornuta	2	p1	(T)11	11	16269	16279
Aesopia_cornuta	3	p1	(C)10	10	16727	16736
Aesopia_cornuta	1	p3	(TTA)4	12	13750	13761
Ancylopsetta_ommata	1	p4	(ATAC)3	12	12308	12319
Ancylopsetta_ommata	2	p1	(T)12	12	16200	16211
Ancylopsetta_ommata	3	p1	(C)15	15	16745	16759
Arnoglossus_tenuis	1	p4	(AAAG)3	12	16295	16306
Arnoglossus_tenuis	2	c	(TA)6cggcatgtcaacttatccagcttaaacatgccgacgtttcagaggcgtttttattgtacgactgctcattgtagatgtatg(TA)7atcctttataaaataaagtaggctcgacatgccgacgtttcagaggcgtttttattgtacgactgctcattgtagatg(TA)8	201	17267	17467
Aseraggodes_kaianus	1	p4	(CAAC)3	12	1853	1864
Aseraggodes_kaianus	2	p5	(TAAAC)3	15	2745	2759
Aseraggodes_kaianus	3	p1	(T)11	11	16224	16234
Aseraggodes_kobensis	1	p4	(CAAC)3	12	1858	1869
Aseraggodes_kobensis	2	p5	(TAAAC)3	15	2751	2765
Aseraggodes_kobensis	3	p4	(AACC)3	12	8509	8520
Aseraggodes_kobensis	4	p3	(ACT)4	12	16545	16556
Atheresthes_evermanni	2	p1	(C)13	13	17095	17107
Atheresthes_evermanni	1	p2	(AT)6	12	15746	15757
Atheresthes_stomias	1	p2	(AT)6	12	15746	15757
Bothus_myriaster	2	p1	(C)10	10	5275	5284
Bothus_myriaster	3	p1	(C)16	16	13536	13551
Bothus_myriaster	4	p1	(G)10	10	14798	14807
Bothus_myriaster	5	p1	(C)15	15	15411	15425
Bothus_myriaster	6	p1	(C)12	12	15742	15753
Bothus_myriaster	1	p3	(TCC)4	12	5072	5083
Bothus_myriaster	7	p4	(AACC)3	12	16517	16528
Bothus_pantherinus	1	p3	(CCT)4	12	4765	4776
Bothus_robinsi	1	p1	(C)12	12	13544	13555
Bothus_robinsi	2	p2	(AT)19	38	17579	17616
Brachirus_orientalis	1	p4	(AGGC)3	12	5244	5255
Brachirus_orientalis	2	p3	(TCC)4	12	6061	6072
Chascanopsetta_lugubris	1	p4	(CCAA)3	12	1120	1131
Chascanopsetta_lugubris	2	p1	(C)10	10	16958	16967
Citharichthys_arctifrons	1	p1	(T)10	10	16502	16511
Citharichthys_stigmaeus	1	p4	(CCCT)3	12	3636	3647
Citharichthys_stigmaeus	3	p2	(CT)5	10	10888	10897
Citharichthys_stigmaeus	2	p3	(TTA)4	12	10759	10770
Citharichthys_stigmaeus	4	p3	(CCT)4	12	11699	11710
Citharoides_macrolepidotus	1	p4	(CTAG)3	12	5462	5473
Citharoides_macrolepidotus	2	p4	(ACTT)3	12	7411	7422
Cleisthenes_herzensteini	1	p5	(AAAAT)3	15	14293	14307
Cleisthenes_herzensteini	2	p1	(T)10	10	16205	16214
Colistium_nudipinnis	2	p1	(T)11	11	16185	16195
Colistium_nudipinnis	1	p3	(CTT)4	12	9940	9951
Crossorhombus_azureus	1	p1	(C)12	12	155	166
Crossorhombus_valderostratus	1	p4	(CCAC)3	12	1121	1132
Crossorhombus_valderostratus	2	p1	(C)13	13	1714	1726
Cyclopsetta_fimbriata	1	c	(AT)6aaaccatcatgtacttaatacatgtatgtatttacacc(AT)6aaaccatcatgtacttaatacatgtatgtatttacacc(AT)6aaaccatcatgtacttaatacatgtatgtatttacacc(AT)6aaaccatcatgtacttaatacatgtatgtatttacacc(AT)6	212	15749	15960
Cyclopsetta_fimbriata	2	p1	(T)10	10	16076	16085
Cynoglossus_abbreviatus	1	p4	(TAAT)3	12	3833	3844
Cynoglossus_abbreviatus	2	p1	(T)10	10	4101	4110
Cynoglossus_abbreviatus	3	p1	(G)13	13	5996	6008
Cynoglossus_abbreviatus	4	p3	(TAT)5	15	7961	7975
Cynoglossus_gracilis	1	p1	(T)10	10	4310	4319
Cynoglossus_gracilis	3	p1	(G)11	11	6215	6225
Cynoglossus_gracilis	2	p2	(TA)13	26	4832	4857
Cynoglossus_itinus	1	p4	(ACTA)3	12	1091	1102
Cynoglossus_itinus	2	p3	(CCT)4	12	12754	12765
Cynoglossus_joyneri	1	p1	(T)10	10	4160	4169
Cynoglossus_joyneri	2	p1	(C)10	10	6042	6051
Cynoglossus_nanhaiensis	1	p3	(TTC)4	12	7493	7504
Cynoglossus_puncticeps	1	p4	(CCCT)3	12	146	157
Cynoglossus_puncticeps	2	p3	(AAT)4	12	6071	6082
Cynoglossus_puncticeps	3	p4	(TCCT)3	12	7254	7265
Cynoglossus_quadrilineatus	1	p1	(G)15	15	6101	6115
Cynoglossus_quadrilineatus	2	p2	(CA)5	10	9236	9245
Cynoglossus_quadrilineatus	3	p2	(AT)6	12	12336	12347
Cynoglossus_roulei	1	p4	(ATAC)3	12	4748	4759
Cynoglossus_roulei	2	p1	(G)14	14	6245	6258
Cynoglossus_semilaevis	1	c	(C)10gaatggggga(G)11	31	6360	6390
Cynoglossus_senegalensis	1	c	(C)13tttttggggggggaagt(G)12	42	6143	6184
Cynoglossus_senegalensis	2	p2	(AT)5	10	12406	12415
Cynoglossus_sinicus	1	p1	(G)11	11	6131	6141
Cynoglossus_sinicus	2	p3	(TTA)4	12	11533	11544
Cynoglossus_zanzibarensis	1	p1	(C)10	10	6194	6203
Dexistes_rikuzenius	1	p5	(AAAAT)3	15	14291	14305
Dexistes_rikuzenius	2	p1	(T)11	11	16203	16213
Eopsetta_jordani	1	p1	(T)11	11	16236	16246
Gastropsetta_frontalis	1	p1	(C)13	13	2780	2792
Gastropsetta_frontalis	3	p1	(T)12	12	16218	16229
Gastropsetta_frontalis	2	p3	(CCT)4	12	10879	10890
Glyptocephalus_stelleri	1	p4	(CCTC)3	12	5815	5826
Glyptocephalus_stelleri	2	p1	(T)11	11	16222	16232
Grammatobothus_polyophthalmus	1	p4	(CAAG)3	12	1323	1334
Heteromycteris_japonicus	1	p2	(TA)5	10	17040	17049
Hippoglossoides_dubius	1	p5	(AAAAT)3	15	14291	14305
Hippoglossoides_dubius	2	p1	(T)11	11	16205	16215
Hippoglossoides_elassodon	1	p5	(AAAAT)3	15	14290	14304
Hippoglossoides_elassodon	2	p1	(T)11	11	16204	16214
Hippoglossoides_robustus	1	p5	(AAAAT)3	15	14291	14305
Hippoglossoides_robustus	2	p1	(T)11	11	16205	16215
Hippoglossus_hippoglossus	1	p1	(T)11	11	16230	16240
Hippoglossus_stenolepis	1	p1	(T)11	11	16231	16241
Kareius_bicoloratus_x_Platichthys_stellatus	1	p1	(T)12	12	16227	16238
Kareius_bicoloratus_x_Platichthys_stellatus	2	p1	(C)10	10	16678	16687
Laeops_kitaharae	1	p1	(C)10	10	5238	5247
Laeops_kitaharae	2	p3	(TCC)4	12	13852	13863
Laeops_kitaharae	3	c	(TA)7ctatt(TA)7ctatt(TA)5ctacttatactatt(TA)5ctatttatatatactatttatatatactatt(TA)5	113	17919	18031
Laeops_kitaharae	4	c	(TA)5ctatttatatatatgctatt(TA)5ctatt(TA)5ctatt(TA)5	70	18255	18324
Laeops_lanceolata	1	p1	(C)10	10	5238	5247
Laeops_lanceolata	2	p3	(TCC)4	12	13853	13864
Laeops_lanceolata	3	c	(TA)5ctatt(TA)5ctatt(TA)7ctatttatatatatgctatt(TA)5ctatt(TA)5ctatt(TA)5ctatt(TA)5ctatttatatatatgctatt(TA)5ctatt(TA)5ctatt(TA)5ctatt(TA)5ctatt(TA)5ctatt(TA)5ctatt(TA)5ctatt(TA)5ctatt(TA)5ctatt(TA)5ctattt(TA)5ctatt(TA)5ctatt(TA)5ctatt(TA)5ctatt(TA)5ctatt(TA)5ctatt(TA)5ctatt(TA)5ctatt(TA)5ctatt(TA)5ctatt(TA)5ctatt(TA)7tgctatttatatatatgctatt(TA)5	501	17858	18358
Lepidoblepharon_ophthalmolepis	1	p1	(C)10	10	1723	1732
Lepidoblepharon_ophthalmolepis	2	p1	(T)11	11	16639	16649
Lepidopsetta_bilineata	1	p1	(T)11	11	16227	16237
Lepidopsetta_polyxystra	2	p1	(T)11	11	16226	16236
Lepidopsetta_polyxystra	1	p3	(TCA)4	12	10784	10795
Liachirus_melanospilos	1	p4	(TGCT)4	16	10992	11007
Liachirus_melanospilos	2	p1	(T)12	12	16287	16298
Limanda_aspera	1	p5	(AAAAT)3	15	14291	14305
Limanda_aspera	2	p1	(T)11	11	16207	16217
Limanda_sakhalinensis	1	p5	(AAAAT)3	15	14291	14305
Limanda_sakhalinensis	2	p1	(T)11	11	16204	16214
Limanda_sakhalinensis	3	p1	(C)10	10	16671	16680
Liopsetta_glacialis	1	p1	(T)11	11	16227	16237
Lophonectes_gallus	1	p1	(C)14	14	5679	5692
Lyopsetta_exilis	1	p1	(T)11	11	16226	16236
Microstomus_achne	1	p1	(T)11	11	16235	16245
Microstomus_pacificus	3	p1	(T)11	11	16236	16246
Microstomus_pacificus	2	p4	(AACA)3	12	13535	13546
Microstomus_pacificus	1	p3	(TCC)4	12	6083	6094
Monolene_sessilicauda	1	p5	(CAACT)3	15	9971	9985
Monolene_sessilicauda	2	p1	(C)12	12	15660	15671
Monolene_sessilicauda	3	p2	(TA)5	10	17748	17757
Monolene_sessilicauda	4	p2	(TA)5	10	17891	17900
Monolene_sessilicauda	5	p2	(TA)5	10	18034	18043
Myzopsetta_proboscidea	2	p1	(T)11	11	16225	16235
Myzopsetta_proboscidea	1	p3	(TTC)4	12	6079	6090
Neoachiropsetta_milfordi	1	p1	(T)10	10	16190	16199
Paralichthys_adspersus	2	p1	(T)10	10	16209	16218
Paralichthys_adspersus	1	p2	(TC)5	10	13778	13787
Paralichthys_albigutta	1	p1	(T)12	12	16209	16220
Paralichthys_dentatus	1	p1	(T)10	10	16194	16203
Paralichthys_lethostigma	1	p1	(T)10	10	16231	16240
Paralichthys_olivaceus	1	p1	(T)10	10	16202	16211
Paralichthys_olivaceus_x_Verasper_variegatus	1	p1	(T)10	10	16202	16211
Paraplagusia_bilineata	1	p2	(TA)5	10	15180	15189
Paraplagusia_bilineata	2	p3	(TCC)5	15	16032	16046
Paraplagusia_blochii	1	p4	(AAAT)3	12	1907	1918
Paraplagusia_blochii	2	p4	(TAAT)3	12	16436	16447
Paraplagusia_japonica	1	p2	(AT)9	18	4522	4539
Paraplagusia_japonica	2	p4	(CCTT)3	12	6795	6806
Pardachirus_pavoninus	1	p3	(GCC)4	12	4260	4271
Pardachirus_pavoninus	2	p4	(AAAC)3	12	8082	8093
Pardachirus_pavoninus	3	p3	(TCC)5	15	14728	14742
Parophrys_vetulus	1	p1	(T)11	11	16225	16235
Pelotretis_flavilatus	1	p5	(CTAAA)3	15	2769	2783
Pelotretis_flavilatus	2	p1	(C)17	17	7211	7227
Pelotretis_flavilatus	3	p1	(T)10	10	16228	16237
Peltorhamphus_novaezeelandiae	4	p1	(T)12	12	16193	16204
Peltorhamphus_novaezeelandiae	1	p3	(AAG)4	12	1970	1981
Peltorhamphus_novaezeelandiae	2	p3	(AAT)4	12	5058	5069
Peltorhamphus_novaezeelandiae	3	p3	(TTC)4	12	6065	6076
Platichthys_stellatus	1	p1	(T)10	10	16218	16227
Platichthys_stellatus	2	p1	(C)10	10	16907	16916
Platichthys_stellatus_x_Verasper_variegatus	1	p1	(T)12	12	16227	16238
Platichthys_stellatus_x_Verasper_variegatus	2	p1	(C)10	10	16678	16687
Pleuronichthys_coenosus	1	p4	(CCCT)3	12	11487	11498
Pleuronichthys_coenosus	2	p1	(T)11	11	16190	16200
Pleuronichthys_cornutus	2	p1	(T)12	12	16198	16209
Pleuronichthys_cornutus	1	p2	(TC)5	10	6084	6093
Pleuronichthys_japonicus	1	p1	(T)11	11	16199	16209
Psettichthys_melanostictus	3	p1	(T)11	11	16226	16236
Psettichthys_melanostictus	4	p1	(C)10	10	17064	17073
Psettichthys_melanostictus	2	p2	(CT)5	10	10915	10924
Psettichthys_melanostictus	1	p3	(TTC)4	12	5825	5836
Psettina_iijimae	1	p1	(C)13	13	5246	5258
Psettina_iijimae	2	p4	(CCAA)3	12	7755	7766
Psettodes_belcheri	1	p5	(CCCTA)3	15	3190	3204
Psettodes_belcheri	2	c	(C)11aaaaatggggga(G)14	37	5358	5394
Psettodes_belcheri	3	c	(CT)5tcattg(CT)5	26	10232	10257
Psettodes_belcheri	4	c	(TAAT)3t(ATA)20	73	16543	16615
Psettodes_erumei	1	p3	(TTA)4	12	10793	10804
Pseudaesopia_japonica	2	p1	(T)11	11	16266	16276
Pseudaesopia_japonica	1	p3	(CCA)4	12	4188	4199
Pseudopleuronectes_americanus	1	p1	(T)11	11	16225	16235
Pseudopleuronectes_americanus	2	p1	(C)10	10	17048	17057
Pseudopleuronectes_herzensteini	3	p1	(T)11	11	16225	16235
Pseudopleuronectes_herzensteini	1	p3	(CTT)4	12	6081	6092
Pseudopleuronectes_herzensteini	2	p3	(TTA)4	12	10786	10797
Pseudopleuronectes_yokohamae	2	p1	(T)11	11	16226	16236
Pseudopleuronectes_yokohamae	1	p3	(TTC)4	12	6080	6091
Pseudorhombus_cinnamoneus	1	p2	(AT)8	16	15770	15785
Pseudorhombus_dupliciocellatus	1	p4	(TCCT)3	12	5829	5840
Pseudorhombus_dupliciocellatus	2	p4	(ATAC)3	12	12318	12329
Pseudorhombus_dupliciocellatus	3	p2	(TA)10	20	15822	15841
Pseudorhombus_pentophthalmus	1	p2	(AT)5	10	16330	16339
Reinhardtius_hippoglossoides	2	p1	(T)11	11	16233	16243
Reinhardtius_hippoglossoides	1	p3	(TCC)4	12	14774	14785
Samaris_cristatus	1	p4	(TCCT)3	12	1517	1528
Samaris_cristatus	2	p4	(GGAA)3	12	1982	1993
Samaris_cristatus	3	c	(TTATAT)21ttatacatg(TA)6	147	5004	5150
Samaris_cristatus	4	p2	(AT)5	10	18221	18230
Samariscus_latus	1	p2	(TA)7	14	4839	4852
Samariscus_latus	3	p2	(TA)7	14	17994	18007
Samariscus_latus	2	p3	(CTC)4	12	16940	16951
Scophthalmus_maximus	5	p1	(T)11	11	16440	16450
Scophthalmus_maximus	1	p3	(CCT)4	12	11108	11119
Scophthalmus_maximus	3	p5	(CAAAG)3	15	14533	14547
Scophthalmus_maximus	2	p3	(CCT)4	12	11948	11959
Scophthalmus_maximus	4	p3	(CTT)4	12	14906	14917
Symphurus_plagiusa	1	p1	(C)13	13	1153	1165
Symphurus_plagiusa	2	p1	(C)15	15	1748	1762
Symphurus_plagiusa	3	p2	(CA)5	10	11588	11597
Trinectes_inscriptus	1	p2	(CT)5	10	10194	10203
Trinectes_maculatus	1	p4	(CCTC)3	12	5816	5827
Verasper_moseri	1	p1	(T)11	11	16234	16244
Verasper_variegatus	2	p1	(T)11	11	16235	16245
Verasper_variegatus	1	p3	(TCC)4	12	14770	14781
Verasper_variegatus	3	p3	(TAC)4	12	17119	17130
Zebrias_crossolepis	1	p1	(C)12	12	669	680
Zebrias_crossolepis	3	p2	(TC)5	10	4789	4798
Zebrias_crossolepis	2	p3	(CCG)4	12	4261	4272
Zebrias_quagga	1	p1	(C)13	13	936	948
Zebrias_quagga	2	p1	(T)10	10	16306	16315
Zebrias_zebra	1	p1	(C)12	12	928	939
Zebrias_zebra	2	p5	(CATCT)3	15	8637	8651
Zebrias_zebra	3	p1	(T)11	11	16275	16285
Zebrias_zebrinus	1	p1	(C)12	12	1725	1736
Zebrias_zebrinus	2	p5	(CATCT)3	15	8637	8651
Zebrias_zebrinus	3	p1	(T)10	10	16275	16284
Zeugopterus_punctatus	1	p1	(C)10	10	1142	1151
Zeugopterus_punctatus	2	p3	(TTC)4	12	6142	6153
Zeugopterus_punctatus	3	p3	(CCT)4	12	11023	11034
Zeugopterus_punctatus	4	p3	(CCT)4	12	11863	11874
